# Transcriptomic mapping of the inter-individual variability of cellular stress response activation in primary human hepatocytes

**DOI:** 10.1101/2021.08.26.457742

**Authors:** Marije Niemeijer, Witold Wiecek, Suzanna Huppelschoten, Peter Bouwman, Audrey Baze, Céline Parmentier, Lysiane Richert, Richard S. Paules, Frederic Y. Bois, Bob van de Water

## Abstract

**Background & Aims:** One of the early key events of drug-induced liver injury (DILI) is the activation of adaptive stress responses, a cellular mechanism to overcome stress. Given the diversity of DILI outcomes and lack in understanding of population variability, we mapped the inter-individual variability in stress response activation to improve DILI prediction.

**Approach & Results:** High-throughput transcriptome analysis of over 8,000 samples was performed in primary human hepatocytes of 50 individuals upon 8 to 24 h exposure to broad concentration ranges of stress inducers: tunicamycin to induce the unfolded protein response (UPR), diethyl maleate for the oxidative stress response, cisplatin for the DNA damage response and TNFα for NF-κB signalling. This allowed investigation of the inter-individual variability in concentration-dependent stress response activation, where the average of benchmark concentrations (BMCs) had a maximum difference of 864, 13, 13 and 259-fold between different hepatocytes for UPR, oxidative stress, DNA damage and NF-κB signalling-related genes, respectively. Hepatocytes from patients with liver disease resulted in less stress response activation. Using a population mixed-effect framework, the distribution of BMCs and maximum fold change were modelled, allowing simulation of smaller or larger PHH panel sizes. Small panel sizes systematically under-estimated the variance and resulted in low probabilities in estimating the correct variance for the human population. Moreover, estimated toxicodynamic variability factors were up to 2-fold higher than the standard uncertainty factor of 10^1/2^ to account for population variability during risk assessment, exemplifying the need of data-driven variability factors.

**Conclusions:** Overall, by combining high-throughput transcriptome analysis and population modelling, improved understanding of variability in stress response activation across the human population could be established, thereby contributing towards improved prediction of DILI.

---

The development of drug-induced liver injury (DILI) is one of the main reasons for drug withdrawal from the market (1). Therefore, it is key to improve prediction of DILI at an early stage during drug development. For the evaluation of hepatotoxicity during the preclinical phase, primary human hepatocytes (PHHs) are currently considered to be the gold standard of tissue culture models for human liver toxicity. Despite their disadvantages, such as dedifferentiation and source limitations, they closely resemble human hepatocytes *in vivo*, allowing for the study of drug-induced hepatotoxicity (2).

Because of functional variability, often PHHs from three different individuals are used. However, the development of DILI can be highly patient specific and the inter-individual variability in DILI susceptibility is poorly understood. To account for this uncertainty, often a default uncertainty factor (UF) of 10 is used, with the goal to equally cover toxicokinetic and toxicodynamic variance (3). Whether this UF of 10 is enough to capture the full human population variance in hepatocyte function is unclear and this hampers a reliable DILI risk assessment. Therefore, there is a need for data-driven UFs which are both chemical and endpoint specific and accurately account for inter-individual variability.

During chemical-induced stress, cellular defensive mechanisms are activated to restore homeostasis. Monitoring the activation of these adaptive stress responses upon chemical exposure can give insight into DILI liabilities of chemical compounds as well as the underlying modes-of-action. Because of the protective functions of adaptive stress responses, inter-individual variations in their activities affect adverse outcomes such as DILI. Quantitative insight in these variations among the human population would allow the derivation of data-driven toxicodynamic UFs specifically for each type of stress response, thereby enabling better predictions of DILI liabilities.

Omic approaches such as transcriptomics, are powerful tools to fully map differences in adaptive stress response signaling networks across different patients. Several studies have already used transcriptomics approaches to compare differences between chemical-induced stress responses in different liver cell culture models (4,5). Due to advances in this area, novel approaches such as targeted TempO-seq technology can now be used, which allow for transcriptome mapping of gene sets of interest in a high-throughput fashion (6,7). This allows large-scale population studies and accurate analyses of inter-individual variance in transcriptomic perturbations for the improvement of DILI liability assessment. When combining experimental transcriptomic data with population modeling, an estimate of the variance across the entire population can be derived, an approach taken by Blanchette *et al*. for the evaluation of the variance in chemical-induced cardiotoxicity (8,9).

To map the inter-individual variability in stress response activation upon chemical exposure, we profiled the transcriptome for over 8,000 samples of a large panel of 50 cryo-preserved PHHs derived from different individuals and exposed to a broad concentration range of specific stress response inducing compounds. In combination with population modeling, these data allowed us to evaluate the influence of PHH panel sizes on the correct estimation of inter-individual variance in chemical stress responses and the need of data-driven toxicodynamic UFs, which will contribute to improved prediction of DILI liabilities.
