## Supplemental Data S1 for "Transcriptomic mapping of the inter-individual variability of cellular stress response activation in primary human hepatocytes"

### Sheet: Sheet1
	batch	confluency	Passed QC	Sexe	Race	Age
1	M1394T	1	Yes	F	Caucasian	58
2	S1426T	0.9	Yes	F	Caucasian	34
3	S1439T	1	Yes	F	Caucasian	77
4	M1491T	1	Yes	F	Caucasian	47
5	S1482T	0.9	Yes	F	Caucasian	76
6	S1465T	1	Yes	F	Caucasian	63
7	S1518T	1	Yes	M	Caucasian	81
8	S1448T	1	Yes	M	Caucasian	49
9	S1510T	1	Yes	M	Caucasian	70
10	S1488T	1	Yes	M	Caucasian	71
11	S1430T	1	Yes	M	Caucasian	65
12	S1501T	50%-70%	No	M	Caucasian	24
13	S1508T	50%-70%	No	F	NC	71
14	B1470T	1	Yes	F	Caucasian	53
15	S1514T	0.9	Yes	M	NC	86
16	M1469T	0.9	Yes	M	Caucasian	61
17	S1437T	1	Yes	F	Caucasian	56
18	S1516T	1	Yes	F	Caucasian	62
19	S1433T	1	Yes	M	Caucasian	64
20	SN1256T	1	Yes	M	Caucasian	62
21	S1412T	1	Yes	M	Caucasian	66
22	S1366T	0.9	Yes	M	Caucasian	56
23	S1332T	0.9	Yes	F	Caucasian	57
24	S1405T	1	Yes	F	Caucasian	63
25	B1463T	0.1	Yes	F	Caucasian	65
26	S1454T	0.8	Yes	F	Caucasian	64
27	S1390T	0.4	No	F	Caucasian	65
28	S1419T	70-80	Yes	F	Caucasian	50
29	S1402T	1	Yes	F	NC	48
30	S1356T	1	Yes	F	Caucasian	59
31	S1386T	1	Yes	F	Caucasian	60
32	S1404T	1	Yes	F	Caucasian	71
33	S1432T	1	Yes	M	Caucasian	77
34	B1319T	0.9	Yes	M	Caucasian	48
35	S1350T	0.7	Yes	M	Caucasian	82
36	S1351T	0.7	Yes	F	NC	54
37	S1359T	0.8	Yes	F	Caucasian	78
38	S1295T	1	Yes	M	Caucasian	86
39	S1309T	0.9	Yes	F	NC	NC
40	R1232T	1	Yes	F	Caucasian	74
41	S1305T	1	Yes	F	Caucasian	63
42	S1391T	0.9	Yes	F	NC	54
43	S1512T	1	Yes	F	Caucasian	63
44	S1307T	1	Yes	M	Caucasian	75
45	S1472T	1	Yes	F	Caucasian	44
46	S1503T	1	Yes	F	Caucasian	52
47	S1455T	0.9	Yes	M	NC	67
48	B1499T	1	Yes	F	Caucasian	83
49	S1506T	1	Yes	F	Caucasian	47
50	M1367T	0.5	No	M	Caucasian	81
51	S1379T	0.8	Yes	F	Caucasian	83
52	S1258T	0.9	Yes	M	Caucasian	57
53	SN1313T	0.9	Yes	M	Caucasian	74
54	S1376T	1	Yes	M	Caucasian	58
