## Supplemental Data S4 for "Transcriptomic mapping of the inter-individual variability of cellular stress response activation in primary human hepatocytes"

### Sheet: Sheet1
CELL_ID	Treatment	Sensitivity Score	BMDmedian_8h	BMDmedian_24h	maxFCmedian_8h	maxFCmedian_24h	rank_BMCmedian_8h	rank_BMCmedian_24h	rank_maxFC_8h	rank_maxFC_24h	SumRank_BMD	SumRank_maxFC	SumRank_8h	SumRank_24h
B1319T	CPT	74	8.26365	1.73796	1.13076	2.03306	26	2	31	15	28	46	57	17
B1470T	CPT	167	9.75624	4.94022	0.955475	1.74053	35	48	43	41	83	84	78	89
B1499T	CPT	51	6.2034	2.1154	1.71536	1.95516	14	8	4	25	22	29	18	33
M1394T	CPT	85	6.19514	5.39546	1.49004	2.13985	13	50	14	8	63	22	27	58
M1469T	CPT	184	14.9949	3.49815	0.494616	1.56936	46	38	51	49	84	100	97	87
M1491T	CPT	78	6.4223	2.96367	1.37471	2.03292	18	26	18	16	44	34	36	42
R1232T	CPT	146	13.6898	4.26668	1.37171	1.76129	45	44	19	38	89	57	64	82
S1258T	CPT	81	6.67366	3.04082	1.53669	1.9568	19	29	9	24	48	33	28	53
S1295T	CPT	96	5.66939	2.73657	1.16484	1.84462	10	23	29	34	33	63	39	57
S1305T	CPT	105	13.0495	1.85806	1.20989	1.8789	44	5	26	30	49	56	70	35
S1307T	CPT	132	9.34717	3.52063	1.26757	1.74618	32	39	22	39	71	61	54	78
S1309T	CPT	148	11.7794	3.46044	1.22134	1.63274	42	37	24	45	79	69	66	82
S1332T	CPT	131	10.0309	3.02843	1.01235	1.93115	38	28	39	26	66	65	77	54
S1350T	CPT	158	10.2899	3.12081	0.9257	1.65864	39	31	44	44	70	88	83	75
S1351T	CPT	143	8.91976	3.23052	1.08622	1.63175	28	34	35	46	62	81	63	80
S1356T	CPT	94	4.68901	3.06826	1.22067	1.85256	6	30	25	33	36	58	31	63
S1359T	CPT	78	7.25899	2.233	1.39695	1.87191	22	9	16	31	31	47	38	40
S1366T	CPT	89	7.28273	2.6377	1.17963	2.02155	23	20	28	18	43	46	51	38
S1376T	CPT	97	10.02	1.85261	0.899737	2.12287	37	4	46	10	41	56	83	14
S1379T	CPT	44	5.71788	2.28279	1.52873	2.11405	11	11	11	11	22	22	22	22
S1386T	CPT	18	2.64036	1.82411	1.55282	2.16828	1	3	7	7	4	14	8	10
S1391T	CPT	67	6.93921	2.03132	1.50226	1.9273	21	7	12	27	28	39	33	34
S1402T	CPT	52	3.8075	2.7878	1.29504	2.28411	3	25	21	3	28	24	24	28
S1404T	CPT	75	8.56603	2.62454	1.22536	2.20242	27	19	23	6	46	29	50	25
S1405T	CPT	173	20.7373	3.26234	0.779142	1.74059	48	35	50	40	83	90	98	75
S1412T	CPT	67	8.95116	2.56641	1.39523	2.27823	29	17	17	4	46	21	46	21
S1419T	CPT	76	6.3194	3.67696	1.53256	2.13024	16	41	10	9	57	19	26	50
S1426T	CPT	75	5.04312	4.42993	1.86491	1.99556	7	46	1	21	53	22	8	67
S1430T	CPT	65	5.13877	1.90308	1.12472	2.00606	8	6	32	19	14	51	40	25
S1432T	CPT	112	8.08715	2.35595	1.02498	1.7729	24	13	38	37	37	75	62	50
S1433T	CPT	119	9.78031	2.69936	0.97224	2.00279	36	22	41	20	58	61	77	42
S1437T	CPT	10	3.29253	1.47127	1.6281	2.4129	2	1	6	1	3	7	8	2
S1439T	CPT	66	5.882	4.54423	1.76893	2.26623	12	47	2	5	59	7	14	52
S1448T	CPT	123	10.7866	2.59759	1.15867	1.82387	40	18	30	35	58	65	70	53
S1454T	CPT	140	9.25753	4.33312	0.965212	1.99275	31	45	42	22	76	64	73	67
S1455T	CPT	143	8.96083	2.64412	0.902609	1.62733	30	21	45	47	51	92	75	68
S1465T	CPT	138	11.1229	3.18824	1.06074	1.92155	41	32	37	28	73	65	78	60
S1472T	CPT	188	23.9853	4.06733	0.880061	1.59973	50	43	47	48	93	95	97	91
S1482T	CPT	85	6.83689	2.77167	1.6397	1.81399	20	24	5	36	44	41	25	60
S1488T	CPT	29	5.42694	2.44021	1.7429	2.33514	9	15	3	2	24	5	12	17
S1503T	CPT	139	9.48078	2.98833	1.06689	1.68967	33	27	36	43	60	79	69	70
S1506T	CPT	48	4.03528	2.27257	1.33895	2.08278	5	10	20	13	15	33	25	23
S1508T	CPT	128	6.40773	2.29607	0.875578	1.34877	17	12	48	51	29	99	65	63
S1510T	CPT	38	3.83512	2.4201	1.54916	2.08415	4	14	8	12	18	20	12	26
S1512T	CPT	123	9.68021	3.74803	1.46921	1.86173	34	42	15	32	76	47	49	74
S1514T	CPT	119	6.28155	5.20847	1.49044	1.69227	15	49	13	42	64	55	28	91
S1516T	CPT	134	8.20802	3.54133	0.997809	1.89866	25	40	40	29	65	69	65	69
S1518T	CPT	126	21.1647	3.41205	1.20069	2.04088	49	36	27	14	85	41	76	50
SN1256T	CPT	114	19.3489	2.55461	1.10013	2.03181	47	16	34	17	63	51	81	33
SN1313T	CPT	156	35.4474	3.19441	0.849619	1.9756	51	33	49	23	84	72	100	56
B1319T	DEM	138	370.368	305.562	1.54025	2.46589	39	28	36	35	67	71	75	63
B1470T	DEM	155	461.724	419.603	1.36796	2.77703	45	45	45	20	90	65	90	65
B1499T	DEM	96	229.947	386.462	1.85455	2.60854	13	43	13	27	56	40	26	70
M1394T	DEM	41	193.976	224.286	2.11818	2.86861	9	12	7	13	21	20	16	25
M1469T	DEM	200	1297.97	595.039	0.808194	1.65802	50	50	51	49	100	100	101	99
M1491T	DEM	75	254.54	237.004	1.64021	2.81141	15	15	29	16	30	45	44	31
R1232T	DEM	61	272.53	217.607	1.64047	3.15614	19	10	28	4	29	32	47	14
S1258T	DEM	115	265.828	500.132	1.68876	2.64925	17	46	27	25	63	52	44	71
S1295T	DEM	148	331.42	315.231	1.48049	2.23923	33	32	41	42	65	83	74	74
S1305T	DEM	122	305.733	347.058	1.79629	2.42224	28	38	20	36	66	56	48	74
S1307T	DEM	109	280.981	218.199	1.70253	1.56029	22	11	26	50	33	76	48	61
S1309T	DEM	135	660.413	304.954	1.48012	2.78935	48	27	42	18	75	60	90	45
S1332T	DEM	165	431.764	359.589	1.2398	2.50682	44	39	49	33	83	82	93	72
S1350T	DEM	102	320.228	282.759	1.55196	2.84467	31	22	35	14	53	49	66	36
S1351T	DEM	131	353.015	201.493	1.41439	1.86782	37	4	44	46	41	90	81	50
S1356T	DEM	81	234.177	312.464	1.84375	2.76466	14	31	15	21	45	36	29	52
S1359T	DEM	94	285.608	205.279	1.53848	2.64494	24	7	37	26	31	63	61	33
S1366T	DEM	118	272.772	323.507	1.62514	2.5285	20	34	32	32	54	64	52	66
S1376T	DEM	114	366.403	274.618	1.49657	2.78023	38	18	39	19	56	58	77	37
S1379T	DEM	147	392.719	532.403	1.63818	2.55559	40	47	30	30	87	60	70	77
S1386T	DEM	47	168.541	229.503	2.15995	2.69274	5	13	5	24	18	29	10	37
S1391T	DEM	114	280.94	553.053	1.84642	2.55095	21	48	14	31	69	45	35	79
S1402T	DEM	116	125.102	623.096	1.81858	2.14482	2	51	18	45	53	63	20	96
S1404T	DEM	64	303.156	281.93	2.06294	3.00784	27	20	9	8	47	17	36	28
S1405T	DEM	143	488.112	266.786	1.35117	2.48045	46	17	46	34	63	80	92	51
S1412T	DEM	95	337.758	394.769	1.95148	3.03761	35	44	10	6	79	16	45	50
S1419T	DEM	73	172.546	370.439	1.8018	3.04608	7	42	19	5	49	24	26	47
S1426T	DEM	37	111.726	320.618	2.42932	3.41418	1	33	2	1	34	3	3	34
S1430T	DEM	66	171.681	203.544	1.70679	2.58671	6	6	25	29	12	54	31	35
S1432T	DEM	111	285.123	287.918	1.71516	2.32517	23	23	24	41	46	65	47	64
S1433T	DEM	80	259.406	275.038	1.57588	2.87482	16	19	33	12	35	45	49	31
S1437T	DEM	34	166.262	303.396	2.45247	3.16541	4	26	1	3	30	4	5	29
S1439T	DEM	73	210.756	181.429	1.9106	1.7608	11	3	11	48	14	59	22	51
S1448T	DEM	163	643.875	555.658	1.72478	2.18158	47	49	23	44	96	67	70	93
S1454T	DEM	123	308.135	329.908	1.79415	2.40026	29	35	21	38	64	59	50	73
S1455T	DEM	169	402.264	346.777	1.33579	2.19805	42	37	47	43	79	90	89	80
S1465T	DEM	106	401.259	288.315	1.5531	3.0366	41	24	34	7	65	41	75	31
S1472T	DEM	121	293.488	292.548	1.63118	2.35423	25	25	31	40	50	71	56	65
S1482T	DEM	100	338.066	362.649	1.90496	2.90581	36	41	12	11	77	23	48	52
S1488T	DEM	31	177.308	202.419	1.84124	3.32362	8	5	16	2	13	18	24	7
S1503T	DEM	69	298.022	244.447	1.82468	2.9509	26	16	17	10	42	27	43	26
S1506T	DEM	129	334.341	310.58	1.46712	2.74668	34	29	43	23	63	66	77	52
S1508T	DEM	129	219.958	311.544	1.48732	1.83628	12	30	40	47	42	87	52	77
S1510T	DEM	56	210.168	234.09	2.2136	2.59422	10	14	4	28	24	32	14	42
S1512T	DEM	76	312.511	216.375	1.76755	2.82756	30	9	22	15	39	37	52	24
S1514T	DEM	136	818.609	360.982	2.10363	2.3864	49	40	8	39	89	47	57	79
S1516T	DEM	25	127.037	180.029	2.41673	2.795	3	2	3	17	5	20	6	19
S1518T	DEM	157	1405.22	334.149	1.25029	2.75201	51	36	48	22	87	70	99	58
SN1256T	DEM	76	328.83	176.655	2.12043	2.42133	32	1	6	37	33	43	38	38
SN1313T	DEM	111	428.599	282.034	1.51459	2.95994	43	21	38	9	64	47	81	30
B1319T	TNF	75	3.94881	0.144607	0.798576	1.36525	23	3	33	16	26	49	56	19
B1470T	TNF	42	0.270617	0.249672	1.14103	1.29699	3	13	3	23	16	26	6	36
B1499T	TNF	116	6.01349	0.40802	0.88368	1.0538	27	28	20	41	55	61	47	69
M1394T	TNF	73	0.635311	0.447286	0.846173	1.60886	13	32	25	3	45	28	38	35
M1469T	TNF	117	24.4674	0.290696	0.848011	1.1338	41	18	24	34	59	58	65	52
M1491T	TNF	40	0.201234	0.235766	0.932663	1.40897	2	10	15	13	12	28	17	23
R1232T	TNF	55	1.33516	0.244236	0.871131	1.59026	18	12	21	4	30	25	39	16
S1258T	TNF	109	2.95433	0.546274	0.95498	1.0995	22	38	10	39	60	49	32	77
S1295T	TNF	128	4.1774	0.346122	0.644444	1.18181	25	26	44	33	51	77	69	59
S1305T	TNF	110	19.6762	0.459274	0.805936	1.43528	35	33	30	12	68	42	65	45
S1307T	TNF	72	1.24384	0.29831	0.917131	1.35041	17	19	19	17	36	36	36	36
S1309T	TNF	162	21.583	0.817115	0.794148	0.998322	37	44	34	47	81	81	71	91
S1332T	TNF	64	0.605606	0.3103	0.917251	1.38082	12	20	18	14	32	32	30	34
S1350T	TNF	169	28.6237	0.549203	0.395071	1.10129	42	39	50	38	81	88	92	77
S1351T	TNF	107	7.9452	1.40335	0.943739	1.342	28	47	13	19	75	32	41	66
S1356T	TNF	158	30.7998	0.619711	0.708637	1.20396	46	41	40	31	87	71	86	72
S1359T	TNF	26	0.48608	0.154194	1.2028	1.47834	10	5	2	9	15	11	12	14
S1366T	TNF	32	0.447179	0.137887	0.943053	1.54364	9	2	14	7	11	21	23	9
S1376T	TNF	151	38.2285	0.390124	0.516402	1.23944	50	27	48	26	77	74	98	53
S1379T	TNF	117	9.79546	0.482644	0.827201	1.25677	29	35	28	25	64	53	57	60
S1386T	TNF	59	0.582945	0.198244	0.755722	1.68334	11	8	38	2	19	40	49	10
S1391T	TNF	66	0.157179	0.414403	1.01876	1.2193	1	30	7	28	31	35	8	58
S1402T	TNF	104	0.394763	0.505341	0.788312	1.28486	7	37	36	24	44	60	43	61
S1404T	TNF	57	16.6925	0.236707	1.04071	1.50108	32	11	6	8	43	14	38	19
S1405T	TNF	158	40.6325	0.261578	0.429433	1.046	51	14	49	44	65	93	100	58
S1412T	TNF	135	30.1166	15.2625	0.945705	1.23344	45	51	12	27	96	39	57	78
S1419T	TNF	33	0.335489	0.203994	1.11303	1.37856	5	9	4	15	14	19	9	24
S1426T	TNF	122	0.300712	0.772016	0.636621	1.20458	4	43	45	30	47	75	49	73
S1430T	TNF	112	2.06589	0.266605	0.667061	1.11708	19	15	42	36	34	78	61	51
S1432T	TNF	193	36.819	3.6143	-0.411925	1.00262	48	48	51	46	96	97	99	94
S1433T	TNF	61	2.27239	0.150176	0.798726	1.54468	20	4	31	6	24	37	51	10
S1437T	TNF	113	0.966102	0.409773	0.834406	1.04792	15	29	26	43	44	69	41	72
S1439T	TNF	80	0.734407	0.427322	0.920966	1.34989	14	31	17	18	45	35	31	49
S1448T	TNF	141	11.1388	0.736244	0.806417	1.09138	30	42	29	40	72	69	59	82
S1454T	TNF	91	3.9499	0.316362	0.789075	1.45628	24	22	35	10	46	45	59	32
S1455T	TNF	73	0.432985	0.19032	0.926869	1.05359	8	7	16	42	15	58	24	49
S1465T	TNF	133	18.3093	0.495971	0.798605	1.18747	33	36	32	32	69	64	65	68
S1472T	TNF	191	29.8425	3.7459	0.52422	0.525317	44	49	47	51	93	98	91	100
S1482T	TNF	149	1.22342	0.583075	0.654502	0.809017	16	40	43	50	56	93	59	90
S1488T	TNF	59	0.39117	0.31752	0.963513	1.31779	6	23	9	21	29	30	15	44
S1503T	TNF	103	13.1996	0.271535	0.953649	1.01531	31	16	11	45	47	56	42	61
S1506T	TNF	51	20.4873	0.182317	1.00965	1.76965	36	6	8	1	42	9	44	7
S1508T	TNF	105	19.2382	0.311155	1.45211	0.836268	34	21	1	49	55	50	35	70
S1510T	TNF	134	24.2909	0.342463	0.671189	1.20502	40	24	41	29	64	70	81	53
S1512T	TNF	86	4.75319	0.277701	0.858363	1.32829	26	17	23	20	43	43	49	37
S1514T	TNF	130	23.8847	0.465506	0.867131	1.1226	39	34	22	35	73	57	61	69
S1516T	TNF	113	21.933	0.344978	0.715511	1.45398	38	25	39	11	63	50	77	36
S1518T	TNF	147	29.4229	0.992811	0.773878	1.3106	43	45	37	22	88	59	80	67
SN1256T	TNF	32	2.41877	0.137304	1.08123	1.58435	21	1	5	5	22	10	26	6
SN1313T	TNF	172	36.8167	5.08791	0.828902	0.917398	47	50	27	48	97	75	74	98
B1319T	TUN	96	0.667254	0.0189211	1.27405	2.61034	43	35	11	7	78	18	54	42
B1470T	TUN	139	0.0697057	0.00986039	0.868798	1.28247	23	24	42	50	47	92	65	74
B1499T	TUN	65	0.0341957	0.00553414	1.15736	2.22394	10	7	18	30	17	48	28	37
M1394T	TUN	37	0.0253013	0.00839986	1.74841	2.54238	4	19	3	11	23	14	7	30
M1469T	TUN	176	0.914578	0.0260013	0.88062	1.56388	46	43	41	46	89	87	87	89
M1491T	TUN	88	0.0293512	0.0200366	1.6602	1.81596	5	36	4	43	41	47	9	79
R1232T	TUN	115	0.0391891	0.0335277	1.11598	2.10923	13	47	21	34	60	55	34	81
S1258T	TUN	64	0.0549683	0.00455869	0.989911	2.62518	20	5	33	6	25	39	53	11
S1295T	TUN	76	0.00897303	0.00757122	1.03342	2.19104	1	15	29	31	16	60	30	46
S1305T	TUN	108	0.0849794	0.0216204	1.0534	2.42569	28	37	26	17	65	43	54	54
S1307T	TUN	146	0.592415	0.0234492	0.780687	2.40243	41	40	45	20	81	65	86	60
S1309T	TUN	189	4.57111	0.0462343	0.690128	1.94794	50	50	49	40	100	89	99	90
S1332T	TUN	179	0.238811	0.0317417	0.689377	1.67109	38	46	50	45	84	95	88	91
S1350T	TUN	75	0.129734	0.00541795	0.961093	2.76243	31	6	35	3	37	38	66	9
S1351T	TUN	109	0.795037	0.00616113	1.0244	2.35778	45	11	30	23	56	53	75	34
S1356T	TUN	126	0.0692728	0.0177475	0.927382	2.15621	22	33	38	33	55	71	60	66
S1359T	TUN	85	0.0662843	0.0125585	1.07226	2.51593	21	29	23	12	50	35	44	41
S1366T	TUN	107	0.0842193	0.00991488	1.0402	2.26584	27	25	27	28	52	55	54	53
S1376T	TUN	144	0.437397	0.00756086	0.718501	1.81957	40	14	48	42	54	90	88	56
S1379T	TUN	43	0.0335249	0.00616837	1.3788	2.44678	8	12	8	15	20	23	16	27
S1386T	TUN	23	0.0211754	0.00262048	1.1668	2.79153	3	2	16	2	5	18	19	4
S1391T	TUN	85	0.0454929	0.00802507	1.01758	2.38116	15	17	31	22	32	53	46	39
S1402T	TUN	70	0.0349006	0.0120223	1.25343	2.42222	11	28	12	19	39	31	23	47
S1404T	TUN	51	0.0375721	0.00367637	1.17142	2.39457	12	3	15	21	15	36	27	24
S1405T	TUN	120	0.0511499	0.00946758	0.901262	1.95447	19	22	40	39	41	79	59	61
S1412T	TUN	62	0.148393	0.00704309	1.41347	2.57928	33	13	7	9	46	16	40	22
S1419T	TUN	21	0.030943	0.00395952	1.33684	2.86824	7	4	9	1	11	10	16	5
S1426T	TUN	107	0.0460908	0.0271615	1.45547	1.92213	16	44	6	41	60	47	22	85
S1430T	TUN	138	0.158124	0.0182175	0.796135	2.30802	34	34	44	26	68	70	78	60
S1432T	TUN	151	0.145058	0.0244736	0.767111	2.1846	32	41	46	32	73	78	78	73
S1433T	TUN	116	0.19986	0.0221607	0.96763	2.58164	36	38	34	8	74	42	70	46
S1437T	TUN	21	0.0146569	0.00212691	1.77728	2.44212	2	1	2	16	3	18	4	17
S1439T	TUN	44	0.0339788	0.00792056	1.4883	2.45967	9	16	5	14	25	19	14	30
S1448T	TUN	131	0.654467	0.0165747	1.09615	1.9909	42	32	22	35	74	57	64	67
S1454T	TUN	96	0.0770943	0.00881378	0.944138	2.48497	25	21	37	13	46	50	62	34
S1455T	TUN	102	0.159144	0.0148588	1.01343	2.67741	35	31	32	4	66	36	67	35
S1465T	TUN	112	0.202376	0.0117486	1.07057	2.3117	37	26	24	25	63	49	61	51
S1472T	TUN	160	0.0719675	0.0258776	0.848567	1.25042	24	42	43	51	66	94	67	93
S1482T	TUN	135	0.0773236	0.0399812	1.2412	1.48604	26	49	13	47	75	60	39	96
S1488T	TUN	53	0.0307975	0.00595975	1.12267	2.42364	6	9	20	18	15	38	26	27
S1503T	TUN	157	2.14663	0.00876522	0.683492	1.95458	48	20	51	38	68	89	99	58
S1506T	TUN	49	0.047233	0.00603514	1.15921	2.65641	17	10	17	5	27	22	34	15
S1508T	TUN	163	0.124982	0.0228963	0.747553	1.42455	29	39	47	48	68	95	76	87
S1510T	TUN	79	0.0509495	0.00947146	1.22229	2.33013	18	23	14	24	41	38	32	47
S1512T	TUN	160	0.32603	0.0360786	0.945797	1.9592	39	48	36	37	87	73	75	85
S1514T	TUN	153	7.76787	0.0126959	1.03628	1.7654	51	30	28	44	81	72	79	74
S1516T	TUN	78	0.0448453	0.0118734	1.31723	2.28133	14	27	10	27	41	37	24	54
S1518T	TUN	167	1.74669	0.0317116	0.921599	1.98146	47	45	39	36	92	75	86	81
SN1256T	TUN	67	0.125308	0.00583365	1.12733	2.57412	30	8	19	10	38	29	49	18
SN1313T	TUN	116	0.70007	0.00805736	1.057	2.2472	44	18	25	29	62	54	69	47
