## Supplemental Data S5 for "Transcriptomic mapping of the inter-individual variability of cellular stress response activation in primary human hepatocytes"

### Sheet: Sheet1
Treatment	GO term	PHH class	Mean_NES	Mean_FDR	Nr PHHs
DEM	GO_UNFOLDED_PROTEIN_BINDING	core	2.49159	0.00590906	29
DEM	GO_CHAPERONE_BINDING	core	2.2792	0.00758122	15
DEM	GO_PROTEIN_FOLDING_CHAPERONE	core	2.37564	0.00820124	37
DEM	GO_CELLULAR_RESPONSE_TO_HEAT	core	2.29922	0.00937706	19
DEM	GO_CELLULAR_RESPONSE_TO_COPPER_ION	core	2.23496	0.00939668	23
DEM	GO_NEGATIVE_REGULATION_OF_DNA_BINDING	core	2.2059	0.00956108	24
DEM	GO_PROTEIN_REFOLDING	core	2.29687	0.0100374	29
DEM	GO_RESPONSE_TO_CADMIUM_ION	core	2.28003	0.0100409	18
DEM	GO_MITOTIC_SPINDLE	core	2.1539	0.0102662	5
DEM	GO_MITOTIC_SPINDLE_ASSEMBLY	core	2.24156	0.0103185	27
DEM	GO_RESPONSE_TO_ZINC_ION	insens	2.19098	0.015896	6
DEM	GO_REGULATION_OF_ESTABLISHMENT_OF_PROTEIN_LOCALIZATION_TO_MITOCHONDRION	insens	2.11536	0.0210231	6
DEM	GO_KINASE_REGULATOR_ACTIVITY	insens	1.98737	0.0287689	3
DEM	GO_CELLULAR_TRANSITION_METAL_ION_HOMEOSTASIS	insens	2.07488	0.0303435	4
DEM	GO_REGULATION_OF_MEMBRANE_PERMEABILITY	insens	1.96916	0.0374701	3
DEM	GO_PROTEIN_DNA_COMPLEX	sens	2.17901	0.0123862	3
DEM	GO_FAT_CELL_DIFFERENTIATION	sens	2.10643	0.0155139	9
DEM	GO_REGULATION_OF_FAT_CELL_DIFFERENTIATION	sens	2.10645	0.0169529	7
DEM	GO_OXYGEN_BINDING	sens	1.99075	0.0202305	4
DEM	GO_TETRAPYRROLE_BINDING	sens	2.05116	0.0204799	9
DEM	GO_REGULATION_OF_EXTRINSIC_APOPTOTIC_SIGNALING_PATHWAY_IN_ABSENCE_OF_LIGAND	sens	2.01011	0.0218164	3
DEM	GO_REGULATION_OF_CYTOSOLIC_CALCIUM_ION_CONCENTRATION	sens	2.03096	0.0219252	3
DEM	GO_NEGATIVE_REGULATION_OF_SIGNAL_TRANSDUCTION_IN_ABSENCE_OF_LIGAND	sens	2.04695	0.0220596	3
DEM	GO_IRON_ION_BINDING	sens	2.03564	0.0222283	13
DEM	GO_DNA_BINDING_TRANSCRIPTION_FACTOR_ACTIVITY	sens	2.02228	0.0228128	7
CPT	GO_OXIDOREDUCTASE_ACTIVITY_ACTING_ON_PAIRED_DONORS_WITH_INCORPORATION_OR_REDUCTION_OF_MOLECULAR_OXYGEN_REDUCED_FLAVIN_OR_FLAVOPROTEIN_AS_ONE_DONOR_AND_INCORPORATION_OF_ONE_ATOM_OF_OXYGEN	core	2.61391	0.00208613	43
CPT	GO_BLOOD_MICROPARTICLE	core	2.36292	0.00401291	27
CPT	GO_IRON_ION_BINDING	core	2.48332	0.00449806	41
CPT	GO_AROMATASE_ACTIVITY	core	2.41899	0.00456855	42
CPT	GO_EPOXYGENASE_P450_PATHWAY	core	2.40615	0.00537019	43
CPT	GO_STEROID_HYDROXYLASE_ACTIVITY	core	2.48818	0.00542295	42
CPT	GO_TETRAPYRROLE_BINDING	core	2.46586	0.00580302	43
CPT	GO_MONOOXYGENASE_ACTIVITY	core	2.45901	0.00622036	40
CPT	GO_EXOGENOUS_DRUG_CATABOLIC_PROCESS	core	2.35138	0.00700997	42
CPT	GO_OXIDOREDUCTASE_ACTIVITY_ACTING_ON_PAIRED_DONORS_WITH_INCORPORATION_OR_REDUCTION_OF_MOLECULAR_OXYGEN	core	2.35329	0.00895187	37
CPT	GO_INTERLEUKIN_1_SECRETION	insens	2.13727	0.0180908	5
CPT	GO_RESPONSE_TO_AMINE	insens	2.12605	0.0196905	3
CPT	GO_DETOXIFICATION	insens	2.19967	0.0255749	3
CPT	GO_COTRANSLATIONAL_PROTEIN_TARGETING_TO_MEMBRANE	insens	2.09263	0.02665	5
CPT	GO_ESTABLISHMENT_OF_PROTEIN_LOCALIZATION_TO_ENDOPLASMIC_RETICULUM	insens	2.03149	0.0346555	3
CPT	GO_STRUCTURAL_CONSTITUENT_OF_RIBOSOME	insens	2.00924	0.0376763	3
CPT	GO_RECEPTOR_REGULATOR_ACTIVITY	sens	2.14559	0.0144815	5
CPT	GO_FAT_CELL_DIFFERENTIATION	sens	2.12101	0.0187129	3
CPT	GO_G_PROTEIN_COUPLED_RECEPTOR_SIGNALING_PATHWAY	sens	2.05384	0.0238558	4
CPT	GO_REGULATION_OF_CELL_CYCLE_ARREST	sens	2.11154	0.0244709	3
CPT	GO_CYTOKINE_ACTIVITY	sens	2.02534	0.0263537	4
CPT	GO_MONOCARBOXYLIC_ACID_BIOSYNTHETIC_PROCESS	sens	2.02541	0.0267993	5
CPT	GO_NEGATIVE_REGULATION_OF_DNA_BINDING	sens	2.17401	0.02952	3
CPT	GO_FATTY_ACID_BIOSYNTHETIC_PROCESS	sens	1.98871	0.0315435	5
CPT	GO_GROWTH_FACTOR_ACTIVITY	sens	1.98254	0.0327455	3
CPT	GO_AMINE_TRANSPORT	sens	1.98235	0.0341337	3
TUN	GO_DEFENSE_RESPONSE_TO_VIRUS	core	2.57191	0.00152291	39
TUN	GO_RESPONSE_TO_TYPE_I_INTERFERON	core	2.56611	0.00189473	38
TUN	GO_RESPONSE_TO_ENDOPLASMIC_RETICULUM_STRESS	core	2.38373	0.00292881	32
TUN	GO_ENDOPLASMIC_RETICULUM_UNFOLDED_PROTEIN_RESPONSE	core	2.57643	0.0033848	47
TUN	GO_IRE1_MEDIATED_UNFOLDED_PROTEIN_RESPONSE	core	2.42527	0.00353545	42
TUN	GO_CELLULAR_RESPONSE_TO_TOPOLOGICALLY_INCORRECT_PROTEIN	core	2.48504	0.00387963	42
TUN	GO_NEGATIVE_REGULATION_OF_VIRAL_GENOME_REPLICATION	core	2.41281	0.00456787	38
TUN	GO_NEGATIVE_REGULATION_OF_VIRAL_LIFE_CYCLE	core	2.40809	0.00511161	38
TUN	GO_RESPONSE_TO_VIRUS	core	2.31991	0.00542861	33
TUN	GO_REGULATION_OF_VIRAL_LIFE_CYCLE	core	2.37591	0.00583248	34
TUN	GO_STRUCTURAL_CONSTITUENT_OF_RIBOSOME	insens	2.15598	0.0133499	3
TUN	GO_INTRINSIC_COMPONENT_OF_ENDOPLASMIC_RETICULUM_MEMBRANE	insens	2.08692	0.0136724	3
TUN	GO_CYTOSOLIC_LARGE_RIBOSOMAL_SUBUNIT	insens	2.16109	0.0146895	5
TUN	GO_COTRANSLATIONAL_PROTEIN_TARGETING_TO_MEMBRANE	insens	2.09124	0.0185703	4
TUN	GO_CYTOSOLIC_RIBOSOME	insens	1.95365	0.0320094	3
TUN	GO_POSITIVE_REGULATION_OF_TRANSCRIPTION_FROM_RNA_POLYMERASE_II_PROMOTER_IN_RESPONSE_TO_STRESS	insens	1.94181	0.0333313	3
TUN	GO_GLYCOSYLATION	sens	2.03987	0.0251693	3
TUN	GO_GOLGI_VESICLE_TRANSPORT	sens	1.95115	0.0371149	3
TNF	GO_NEUTROPHIL_MIGRATION	core	2.40866	0.00931476	19
TNF	GO_GRANULOCYTE_MIGRATION	core	2.33746	0.0109548	17
TNF	GO_LEUKOCYTE_MIGRATION	core	2.26295	0.0124277	13
TNF	GO_RESPONSE_TO_TYPE_I_INTERFERON	core	2.33041	0.0132839	6
TNF	GO_LYMPHOCYTE_CHEMOTAXIS	core	2.2399	0.0139835	14
TNF	GO_RESPONSE_TO_CHEMOKINE	core	2.38311	0.0153841	14
TNF	GO_LYMPHOCYTE_MIGRATION	core	2.18831	0.0156647	11
TNF	GO_MONONUCLEAR_CELL_MIGRATION	core	2.17307	0.0161354	8
TNF	GO_MONOCYTE_CHEMOTAXIS	core	2.26383	0.0170835	14
TNF	GO_CELLULAR_EXTRAVASATION	core	2.15513	0.0175838	7
TNF	GO_REGULATION_OF_VIRAL_GENOME_REPLICATION	sens	2.30956	0.00867325	7
TNF	GO_RESPONSE_TO_MOLECULE_OF_BACTERIAL_ORIGIN	sens	2.2465	0.00875568	8
TNF	GO_CHEMOKINE_RECEPTOR_BINDING	sens	2.37558	0.0102058	14
TNF	GO_RECEPTOR_REGULATOR_ACTIVITY	sens	2.21563	0.0120464	3
TNF	GO_CYTOKINE_RECEPTOR_BINDING	sens	2.19749	0.012286	7
TNF	GO_NEGATIVE_REGULATION_OF_VIRAL_LIFE_CYCLE	sens	2.25875	0.0123715	7
TNF	GO_NEGATIVE_REGULATION_OF_VIRAL_GENOME_REPLICATION	sens	2.27266	0.0129309	8
TNF	GO_ACUTE_PHASE_RESPONSE	sens	2.20856	0.0129933	3
TNF	GO_RESPONSE_TO_INTERLEUKIN_1	sens	2.35547	0.0136043	13
TNF	GO_NEGATIVE_REGULATION_OF_VIRAL_PROCESS	sens	2.24936	0.0136147	5
